# The longitudinal dynamics and natural history of clonal haematopoiesis

**DOI:** 10.1101/2021.08.12.455048

**Authors:** Margarete A. Fabre, José Guilherme de Almeida, Edoardo Fiorillo, Emily Mitchell, Aristi Damaskou, Justyna Rak, Valeria Orrù, Michele Marongiu, MS Vijayabaskar, Joanna Baxter, Claire Hardy, Federico Abascal, Michael Spencer Chapman, Nicholas Williams, Jyoti Nangalia, Iñigo Martincorena, Peter J. Campbell, Eoin F. McKinney, Francesco Cucca, Moritz Gerstung, George S. Vassiliou.

## Abstract

Human cells acquire somatic mutations throughout life, some of which can drive clonal expansion. Such expansions are frequent in the haematopoietic system of healthy individuals and have been termed clonal haematopoiesis (CH). While CH predisposes to myeloid neoplasia and other diseases, we have limited understanding of how and when CH develops, what factors govern its behaviour, how it interacts with ageing and how these variables relate to malignant progression. Here, we track 697 CH clones from 385 individuals aged 55 or older over a median of 13 years. We find that 92.4% of clones expanded at a stable exponential rate over the study period, with different mutations driving substantially different growth rates, ranging from 5% (*DNMT3A*, *TP53*) to over 50%/yr (*SRSF2-*P95H). Growth rates of clones with the same mutation differed by approximately +/−5%/yr, proportionately impacting “slow” drivers more substantially. By combining our time-series data with phylogenetic analysis of 1,731 whole genome-sequenced haematopoietic colonies from 7 older individuals, we reveal distinct patterns of lifelong clonal behaviour. *DNMT3A*-mutant clones preferentially expanded early in life and displayed slower growth in old age, in the context of an increasingly competitive oligoclonal landscape. By contrast, splicing gene mutations only drove expansion later in life, while growth of *TET2*-mutant clones showed minimal age-dependency. Finally, we show that mutations driving faster clonal growth carry a higher risk of malignant progression. Our findings characterise the lifelong natural history of CH and give fundamental insights into the interactions between somatic mutation, ageing and clonal selection.
