## Supplementary Table 1 for "The longitudinal dynamics and natural history of clonal haematopoiesis"

### Sheet: gene_list
	Supplementary Table 1 | Genes sequenced (Agilent SureSelect bait capture set, ELID 3156971)
	ASXL1	ETV6	MPL	SF1
	BCOR	EZH2	MYD88	SF3A1
	BCORL1	FLT3	NOTCH1	SF3B1
	BRAF	GATA2	NPM1	SMC1A
	BRCC3	GNAS	NRAS	SMC3
	CALR	GNB1	PHF6	SRSF2
	CBL	IDH1	PIGA	STAG2
	CEBPA	IDH2	PPM1D	STAT3
	CREBBP	JAK2	PRPF40B	TET2
	CSF1R	JAK3	PTEN	TP53
	CSF3R	KDM6A	PTPN11	U2AF1
	CTCF	KIT	RAD21	U2AF2
	CUX1	KMT2A	RUNX1	WT1
	DNMT3A	KRAS	SETBP1	ZRSR2
