## Supplementary Table 3 for "The longitudinal dynamics and natural history of clonal haematopoiesis"

### Sheet: dnds_genes
	Supplementary Table 3 | dN/dS ratios for missense and truncating mutations in CH genes*
	gene_name	n_syn	n_mis	n_non	n_spl	n_ind	dNdS_missense	p_dNdS_missense	q_dNdS_missense	dNdS_truncating	p_dNdS_truncating	q_dNdS_truncating	p_global_cv	qglobal_cv
	DNMT3A	4	116	28	23	27	20.5574	0	0	79.1049	0	0	0	0
	TET2	1	77	68	4	75	7.5964	0	0	71.6558	0	0	0	0
	TP53	1	31	3	0	0	12.9022	0	0	11.4009	0.00251765	0.0187026	0	0
	SF3B1	3	40	1	1	0	5.76679	0	0	2.32883	0.294498	0.755531	0	0
	PPM1D	1	4	19	0	11	1.11845	0.826061	0.880428	58.7024	0	0	0	0
	ASXL1	6	6	13	2	13	0.712927	0.379924	0.603193	20.3487	3.66374e-15	4.76286e-14	1.33227e-13	1.15463e-12
	JAK2	0	12	0	0	0	21.2855	1.18694e-12	1.23442e-11	0	0.698002	0.779554	2.63088e-10	1.95436e-09
	SRSF2	0	15	0	0	2	8.23262	1.26233e-09	1.09402e-08	0	0.683891	0.779554	3.49795e-08	2.27367e-07
	CBL	1	19	1	4	2	3.83514	1.64599e-06	1.22274e-05	9.43393	0.000238407	0.00247943	9.04817e-08	5.22783e-07
	BRCC3	0	8	2	1	2	4.61657	0.000550456	0.00260216	10.8134	0.00294878	0.019167	9.06459e-05	0.000471359
	KRAS	0	8	0	0	0	8.62696	6.52334e-06	4.24017e-05	0	0.624766	0.755531	0.000385717	0.00182339
	CTCF	1	10	3	1	0	2.38306	0.0164224	0.0569311	10.2725	0.00072919	0.00631965	0.0017942	0.00777487
	GNB1	2	9	0	0	0	4.35076	0.000385963	0.00223001	0	0.476372	0.755531	0.0107672	0.0430689
	U2AF1	0	8	0	0	0	4.78066	0.000434823	0.00226108	0	0.530882	0.755531	0.0124603	0.046281
	BCORL1	7	16	3	0	5	1.55089	0.10208	0.221174	3.98179	0.0513515	0.296697	0.0673993	0.233651
	IDH2	0	3	0	0	0	9.67706	0.00410249	0.0177775	0	0.883141	0.896812	0.0825219	0.268196
	GATA2	4	0	1	0	0	0	0.0125298	0.0465394	5.09859	0.198941	0.689662	0.0958858	0.287547
	PTPN11	0	9	0	0	0	2.78712	0.00859427	0.0343771	0	0.346726	0.755531	0.0995355	0.287547
	KDM6A	3	12	1	2	2	1.65576	0.107205	0.222986	3.00356	0.107131	0.506439	0.141464	0.387166
	IDH1	0	3	0	0	0	5.45186	0.021625	0.0702811	0	0.801956	0.851055	0.254282	0.661133
	SMC1A	3	12	0	0	0	1.78653	0.0668861	0.168049	0	0.184478	0.685203	0.275215	0.681485
	KMT2A	1	5	2	0	1	1.11915	0.804895	0.880428	5.17391	0.0673123	0.350024	0.300156	0.701567
	PHF6	2	5	0	1	0	2.76289	0.0518317	0.152496	3.31958	0.316799	0.755531	0.310309	0.701567
	U2AF2	0	7	0	0	0	2.25723	0.057822	0.15825	0	0.432366	0.755531	0.37763	0.785279
	KIT	1	5	0	0	0	2.74967	0.0527872	0.152496	0	0.548063	0.755531	0.391119	0.785279
	BCOR	7	14	0	0	1	1.39887	0.234518	0.435533	0	0.220221	0.693027	0.392639	0.785279
	ZRSR2	1	6	0	0	0	2.27571	0.0764172	0.180622	0	0.364928	0.755531	0.411361	0.792251
	GNAS	2	12	1	0	0	1.78248	0.0678661	0.168049	1.98163	0.539166	0.755531	0.446603	0.829406
	EZH2	3	7	1	0	1	1.73429	0.182148	0.350803	1.70835	0.622939	0.755531	0.467397	0.838092
	JAK3	1	4	0	0	0	2.72943	0.0851818	0.192585	0	0.59194	0.755531	0.516806	0.875061
	PRPF40B	3	6	0	0	1	1.1992	0.665903	0.786977	0	0.226566	0.693027	0.539128	0.875061
	ETV6	1	4	0	0	1	1.5269	0.429158	0.637607	0	0.453156	0.755531	0.554488	0.875061
	CREBBP	5	11	3	0	1	0.777737	0.384524	0.603193	1.91961	0.308248	0.755531	0.580581	0.875061
	CUX1	6	11	1	1	2	1.20331	0.551719	0.699741	2.03651	0.368417	0.755531	0.587062	0.875061
	PTEN	0	3	0	0	1	1.45913	0.53814	0.699741	0	0.465442	0.755531	0.588983	0.875061
	SMC3	2	7	0	0	0	1.18892	0.656419	0.786977	0	0.151058	0.634483	0.688124	0.962655
	PIGA	1	3	0	0	1	1.13527	0.829634	0.880428	0	0.55146	0.755531	0.700616	0.962655
	RAD21	1	3	0	1	1	0.964013	0.94908	0.96769	2.29463	0.465469	0.755531	0.703478	0.962655
	STAG2	3	7	0	0	0	1.10395	0.796919	0.880428	0	0.158621	0.634483	0.725887	0.96785
	MPL	1	1	0	0	0	5.59744	0.179488	0.350803	0	0.896812	0.896812	0.769063	0.997088
	SF3A1	1	3	0	0	0	0.664001	0.446673	0.645194	0	0.302757	0.755531	0.801416	0.997088
	CSF3R	1	3	0	0	0	2.00877	0.279029	0.498714	0	0.577186	0.755531	0.829707	0.997088
	SF1	0	3	0	0	0	0.679324	0.474198	0.66644	0	0.38998	0.755531	0.869619	0.997088
	CSF1R	1	0	0	0	0	0	0.28772	0.498714	0	0.747449	0.809736	0.872479	0.997088
	FLT3	1	3	0	0	0	1.70846	0.394396	0.603193	0	0.492863	0.755531	0.878811	0.997088
	NRAS	0	2	0	0	0	2.00534	0.377803	0.603193	0	0.623539	0.755531	0.906934	0.997088
	WT1	1	4	0	0	0	1.16677	0.763644	0.880428	0	0.418461	0.755531	0.945654	0.997088
	NOTCH1	9	15	1	1	0	0.857028	0.53999	0.699741	1.55474	0.561008	0.755531	0.949609	0.997088
	RUNX1	0	3	0	0	0	0.939671	0.913289	0.949821	0	0.472566	0.755531	0.970737	0.997088
	BRAF	0	0	0	0	0	0	0.536919	0.699741	0	0.847783	0.881695	0.980966	0.997088
	CALR	1	1	0	0	0	1.59325	0.665566	0.786977	0	0.704597	0.779554	0.987756	0.997088
	CEBPA	1	3	0	0	0	1.02154	0.97066	0.97066	0	0.693527	0.779554	0.997088	0.997088
	*dN/dS ratios (and corresponding genes) with q-values < 0.1 are highlighted in yellow
