## Supplementary Table 5 for "The longitudinal dynamics and natural history of clonal haematopoiesis"

### Sheet: Sheet1
	Supplementary Table 5 | Genes, mutation types and sites modelled
	Gene	Truncating effect	Non-truncating effect	Explicitly modelled sites (number of occurrences in the cohort)
	ASXL1	x
	BRCC3	x	x
	CBL	x	x	I383M (2), C404Y (3), V430M (2)
	CTCF	x	x
	DNMT3A	x	x	L295P (2), R635Q (2), R635W (4), S638F (2), L647R (2), R659H (2), I705T (4), R736C (3), R736H (2), F755S (3), S770L (5), I780T (2), M880V (2), R882C (2), R882H (6)
	GNB1		x	K57E (4)
	IDH1		x	R132H (2)
	IDH2			R140Q (3)
	JAK2			V617F (12)
	KRAS		x
	PPM1D	x
	PTPN11		x
	SF3B1		x	H662Q (2), K666N (13), K666R (2), K700E (7), A744P (2)
	SRSF2		x	P95A (2), P95H (6), P95L (4)
	TET2	x	x	H1380Y (4), I1873T (6)
	TP53	x	x	Y220C (2), M237V (2), R248W (2), R273H (2), R282W (2)
	U2AF1		x	Q157P (3), Q157R (3)
