## Supplementary Table 10 for "The longitudinal dynamics and natural history of clonal haematopoiesis"

### Sheet: AML_gene_dNdS
	Table 10a | Gene dN/dS in AML
	gene_name	n_syn	n_mis	n_non	n_spl	n_ind	dNdS_missense	p_dNdS_missense	q_dNdS_missense	dNdS_truncating	p_dNdS_truncating	q_dNdS_truncating	pglobal_cv	qglobal_cv
	ASXL1	16	39	26	0	23	1.07302	0.808448	0.828166	6.96388	6.99951e-10	7.34949e-09	3.33162e-10	9.99486e-10
	CBL	14	50	1	4	3	1.81097	0.0351735	0.0738643	1.11691	0.832334	0.927094	0.140003	0.196005
	DNMT3A	7	296	10	7	30	20.8603	0	0	7.21319	1.74073e-06	9.13881e-06	0	0
	IDH1	0	108	0	0	0	168.518	0	0	0	0.803106	0.927094	0	0
	IDH2	0	156	0	0	0	466.703	0	0	0	0.885756	0.930044	0	0
	JAK2	0	17	0	0	0	27.5744	2.74922e-06	1.0497e-05	0	0.695775	0.890444	7.99706e-05	0.000186598
	KRAS	2	95	1	0	0	32.18	0	0	1.72564	0.655232	0.887733	0	0
	PTPN11	12	135	2	1	0	5.49158	2.71227e-13	1.26573e-12	0.634662	0.458542	0.789109	8.21565e-15	3.13688e-14
	SF3B1	13	59	1	0	4	1.65847	0.075615	0.13808	0.15223	0.017104	0.0552591	0.0019252	0.0038504
	SRSF2	1	22	0	0	0	7.56393	0.00061848	0.00173174	0	0.607119	0.887733	0.0108157	0.0206481
	TET2	32	118	54	11	88	1.52152	0.0273332	0.0637776	7.80529	0	0	0	0
	TP53	4	112	9	6	10	14.7351	0	0	11.7291	2.01459e-07	1.20876e-06	0	0
	U2AF1	3	40	0	0	1	6.55656	7.62808e-06	2.28842e-05	0	0.239333	0.456908	1.00543e-05	2.48401e-05

### Sheet: MDS_gene_dNdS
	Table 10b | Gene dN/dS in MDS
	gene_name	n_syn	n_mis	n_non	n_spl	n_ind	dNdS_missense	p_dNdS_missense	q_dNdS_missense	dNdS_truncating	p_dNdS_truncating	q_dNdS_truncating	pglobal_cv	qglobal_cv
	ASXL1	20	31	22	1	18	0.679266	0.177747	0.311057	6.81847	1.67388e-09	2.34343e-08	1.22272e-11	1.28386e-10
	CBL	15	66	13	3	4	2.1403	0.0033686	0.0101058	4.84203	2.06482e-05	0.000144537	0.000345537	0.000806254
	DNMT3A	7	62	5	5	16	4.42152	2.19067e-06	1.02231e-05	6.11738	0.000211956	0.000989128	5.16802e-06	1.66967e-05
	IDH1	1	21	0	0	0	13.027	1.94337e-06	1.02027e-05	0	0.712277	0.915186	9.95226e-05	0.000298568
	IDH2	0	25	0	0	0	54.6328	1.40987e-12	1.97382e-11	0	0.849816	0.915186	2.44376e-10	2.05276e-09
	JAK2	2	33	0	0	0	13.8471	1.43081e-09	1.20188e-08	0	0.471883	0.843652	4.02199e-08	1.87693e-07
	KRAS	1	24	0	0	0	10.5163	1.21249e-05	4.62951e-05	0	0.482087	0.843652	0.000179241	0.000501875
	PTPN11	8	25	0	0	3	1.51215	0.27304	0.424729	0	0.0435535	0.140711	0.0786518	0.165169
	SF3B1	15	221	3	0	1	5.61919	0	0	0.637989	0.452669	0.843652	0	0
	SRSF2	0	69	0	0	1	51.4342	1.11022e-16	2.33147e-15	0	0.75058	0.915186	7.32747e-15	1.02585e-13
	TET2	41	167	89	6	84	1.72251	0.000915116	0.00295653	11.7504	0	0	0	0
	TP53	7	68	7	3	4	5.72048	7.47532e-09	5.23272e-08	7.09002	6.94706e-05	0.000364721	7.98272e-08	3.35274e-07
	U2AF1	4	59	0	0	1	8.33479	1.32664e-09	1.20188e-08	0	0.211873	0.523452	2.03063e-09	1.42144e-08

### Sheet: AML_site_dNdS
	Table 10c | Site dN/dS in AML
	chr	pos	ref	mut	gene	aachange	impact	ref3_cod	mut3_cod	freq	mu	dnds	pval	qval	CI_low	CI_high
	2	25457242	C	T	DNMT3A	R882H	Missense	CGC	CAC	144	0.059912	2403.52	8.9234e-144	2.44126e-138	2027	2829.71
	15	90631934	C	T	IDH2	R140Q	Missense	CGG	CAG	112	0.0446875	2506.29	3.50836e-125	4.79909e-120	2063.67	3015.72
	2	209113112	C	T	IDH1	R132H	Missense	CGT	CAT	56	0.0489059	1145.06	2.13352e-61	6.48543e-57	864.963	1486.95
	2	25457243	G	A	DNMT3A	R882C	Missense	CCG	CTG	51	0.0298553	1708.24	3.08508e-66	1.05502e-61	1271.9	2246.02
	2	209113113	G	A	IDH1	R132C	Missense	TCG	TTG	43	0.0528241	814.022	3.42707e-46	7.81316e-42	589.112	1096.48
	15	90631838	C	T	IDH2	R172K	Missense	AGG	AAG	39	0.0241876	1612.39	2.09677e-54	5.73634e-50	1146.57	2204.2
	12	25398281	C	T	KRAS	G13D	Missense	GGC	GAC	24	0.00777007	3088.78	1.45985e-45	2.85276e-41	1979.04	4595.85
	12	25398284	C	T	KRAS	G12D	Missense	GGT	GAT	23	0.0476634	482.55	2.55339e-26	3.0372e-22	305.896	724.062
	21	44524456	G	A	U2AF1	S34F	Missense	TCT	TTT	20	0.0106453	1878.76	1.63495e-35	2.79557e-31	1147.6	2901.59
	2	198266834	T	C	SF3B1	K700E	Missense	GAA	GGA	14	0.00220269	6355.87	9.57402e-35	1.54074e-30	3474.81	10664.1
	9	5073770	G	T	JAK2	V617F	Missense	TGT	TTT	12	0.0044317	2707.77	2.40937e-26	2.99617e-22	1399.14	4729.92
	12	112926885	C	T	PTPN11	S502L	Missense	TCA	TTA	12	0.00836925	1433.82	4.54625e-23	4.78371e-19	740.876	2504.59
	12	112888199	C	T	PTPN11	A72V	Missense	GCC	GTC	11	0.00574122	1915.97	4.97567e-23	5.04165e-19	956.445	3428.2
	12	112888210	G	A	PTPN11	E76K	Missense	TGA	TAA	11	0.00614544	1789.95	1.04316e-22	1.01925e-18	893.535	3202.71
	12	25398284	C	A	KRAS	G12V	Missense	GGT	GTT	10	0.011892	840.902	6.1781e-18	4.82916e-14	403.245	1546.45
	17	74732959	G	T	SRSF2	P95H	Missense	CCC	CAC	10	0.00173559	5761.74	3.25888e-26	3.56626e-22	2762.98	10596.1
	20	31022592	C	T	ASXL1	R693*	Nonsense	GCG	GTG	9	0.0234971	383.025	1.10379e-13	5.92105e-10	175.144	727.101
	2	25457243	G	T	DNMT3A	R882S	Missense	CCG	CAG	9	0.00322668	2789.25	2.65693e-21	2.34479e-17	1275.42	5294.86
	12	25398284	C	G	KRAS	G12A	Missense	GGT	GCT	8	0.00581949	1374.69	4.89389e-17	3.433e-13	593.494	2708.69
	12	112888211	A	G	PTPN11	E76G	Missense	GAG	GGG	8	0.00172875	4627.63	3.14909e-21	2.69227e-17	1997.88	9118.28
	12	112888198	G	A	PTPN11	A72T	Missense	TGC	TAC	8	0.00534929	1495.52	2.5113e-17	1.80801e-13	645.661	2946.78
	12	112926888	G	T	PTPN11	G503V	Missense	GGG	GTG	7	0.0016006	4373.35	5.89065e-19	4.88353e-15	1758.31	9010.78
	12	112888163	G	T	PTPN11	G60V	Missense	GGT	GTT	7	0.011892	588.631	6.47102e-13	3.2188e-09	236.66	1212.81
	17	7577538	C	T	TP53	R248Q	Missense	CGG	CAG	7	0.0446875	156.643	4.61334e-09	1.6181e-05	62.9787	322.745
	17	7578406	C	T	TP53	R175H	Missense	CGC	CAC	7	0.059912	116.838	3.01336e-08	9.69876e-05	46.9749	240.731
	21	44514780	C	T	U2AF1	R156H	Missense	CGT	CAT	7	0.0489059	143.132	8.25865e-09	2.86e-05	57.5465	294.907
	2	25457242	C	G	DNMT3A	R882P	Missense	CGC	CCC	6	0.00273884	2190.71	5.09671e-15	3.09858e-11	803.952	4768.26
	12	25380275	T	G	KRAS	Q61H	Missense	AAG	ACG	6	0.00196559	3052.51	7.02195e-16	4.68552e-12	1120.22	6644.04
	12	112888166	A	T	PTPN11	D61V	Missense	GAT	GTT	6	0.00577348	1039.23	4.32944e-13	2.23481e-09	381.381	2261.98
	17	74732959	G	C	SRSF2	P95R	Missense	CCC	CGC	6	0.00101242	5926.36	1.32471e-17	9.795e-14	2174.87	12899.2
	2	25463541	G	C	DNMT3A	S714C	Missense	TCC	TGC	5	0.00111002	4504.42	1.16987e-14	6.95768e-11	1462.57	10511.8
	12	112926852	C	T	PTPN11	P491L	Missense	CCC	CTC	5	0.0044836	1115.18	1.22092e-11	5.66134e-08	362.095	2602.45
	4	106197285	T	C	TET2	I1894T	Missense	ATT	ACT	5	0.00422512	1183.4	9.09366e-12	4.28939e-08	384.246	2761.65
	17	7578190	T	C	TP53	Y220C	Missense	TAT	TGT	5	0.00512792	975.055	2.37574e-11	1.03168e-07	316.598	2275.45
	21	44514777	T	G	U2AF1	Q157P	Missense	CAG	CCG	5	0.000828827	6032.62	2.72195e-15	1.69243e-11	1958.78	14078.1
	11	119148919	T	C	CBL	L380P	Missense	CTA	CCA	4	0.00227415	1758.9	1.05895e-10	4.45704e-07	479.241	4503.48
	2	209113113	G	C	IDH1	R132G	Missense	TCG	TGG	4	0.00321545	1243.99	4.20469e-10	1.66713e-06	338.946	3185.11
	12	25398285	C	T	KRAS	G12S	Missense	TGG	TAG	4	0.00467361	855.869	1.85778e-09	6.9436e-06	233.195	2191.36
	12	25378562	C	T	KRAS	A146T	Missense	AGC	AAC	4	0.00468648	853.519	1.87816e-09	6.9436e-06	232.555	2185.35
	12	112926888	G	C	PTPN11	G503A	Missense	GGG	GCG	4	0.00104722	3819.65	4.80231e-12	2.3461e-08	1040.73	9779.82
	2	198267359	C	G	SF3B1	K666N	Missense	AGA	ACA	4	0.00299331	1336.31	3.16257e-10	1.29137e-06	364.1	3421.49
	2	198267359	C	A	SF3B1	K666N	Missense	AGA	ATA	4	0.00683643	585.101	8.37957e-09	2.8656e-05	159.42	1498.09
	17	7577559	G	A	TP53	S241F	Missense	TCC	TTC	4	0.0030211	1324.02	3.28105e-10	1.32004e-06	360.751	3390.02
	17	7577121	G	A	TP53	R273C	Missense	GCG	GTG	4	0.0234971	170.233	1.04454e-06	0.00269591	46.3829	435.865
	11	119149251	G	A	CBL	R420Q	Missense	CGA	CAA	3	0.0188009	159.567	1.4342e-05	0.028228	32.9066	466.323
	2	25468174	T	C	DNMT3A	N501S	Missense	AAT	AGT	3	0.00272299	1101.73	4.72117e-08	0.000148462	227.204	3219.73
	2	25463287	G	A	DNMT3A	R736C	Missense	CCG	CTG	3	0.0298553	100.485	5.44224e-05	0.0913428	20.7223	293.659
	12	25378561	G	A	KRAS	A146V	Missense	GCA	GTA	3	0.00673955	445.133	7.01466e-07	0.00184526	91.7972	1300.87
	12	112888211	A	C	PTPN11	E76A	Missense	GAG	GCG	3	0.000732377	4096.25	9.27904e-10	3.57544e-06	844.745	11971
	12	112888165	G	C	PTPN11	D61H	Missense	TGA	TCA	3	0.00104433	2872.65	2.68614e-09	9.69134e-06	592.408	8395.09
	12	112915523	A	G	PTPN11	N308D	Missense	AAA	AGA	3	0.00116056	2584.97	3.68428e-09	1.30902e-05	533.082	7554.37
	12	112888189	G	A	PTPN11	E69K	Missense	GGA	GAA	3	0.00405137	740.491	1.54454e-07	0.0004593	152.707	2164.03
	2	198267484	G	A	SF3B1	R625C	Missense	CCG	CTG	3	0.0298553	100.485	5.44224e-05	0.0913428	20.7223	293.659
	17	74732959	G	A	SRSF2	P95L	Missense	CCC	CTC	3	0.0044836	669.106	2.08895e-07	0.000601573	137.986	1955.41
	4	106197552	C	T	TET2	P1983L	Missense	CCC	CTC	3	0.0044836	669.106	2.08895e-07	0.000601573	137.986	1955.41
	4	106157845	C	T	TET2	Q937*	Nonsense	TCA	TTA	3	0.00836925	358.455	1.33236e-06	0.00337507	73.922	1047.56
	17	7577570	C	T	TP53	M237I	Missense	TGT	TAT	3	0.00508567	589.893	3.03929e-07	0.000866135	121.65	1723.92
	17	7577091	G	A	TP53	R283C	Missense	GCG	GTG	3	0.0234971	127.675	2.73615e-05	0.0499038	26.3297	373.121
	17	7577539	G	A	TP53	R248W	Missense	CCG	CTG	3	0.0298553	100.485	5.44224e-05	0.0913428	20.7223	293.659
	17	7577120	C	T	TP53	R273H	Missense	CGT	CAT	3	0.0489059	61.3423	0.000218569	0.316381	12.6503	179.268
	21	44514777	T	C	U2AF1	Q157R	Missense	CAG	CGG	3	0.00274472	1093.01	4.83458e-08	0.0001503	225.405	3194.24
	20	31022938	C	A	ASXL1	P808H	Missense	CCT	CAT	2	0.000365266	5475.47	1.95139e-07	0.000574045	663.104	19779.3
	20	31022277	C	T	ASXL1	Q588*	Nonsense	TCA	TTA	2	0.00836925	238.97	9.98466e-05	0.156092	28.9404	863.242
	11	119148982	G	C	CBL	C401S	Missense	TGC	TCC	2	0.00109009	1834.71	1.73394e-06	0.00427363	222.192	6627.59
	11	119149248	G	A	CBL	C419Y	Missense	TGC	TAC	2	0.00534929	373.881	4.11857e-05	0.0731662	45.2787	1350.59
	11	119170354	G	A	CBL	E862K	Missense	CGA	CAA	2	0.0188009	106.378	0.000487533	0.551154	12.8829	384.274
	2	25458595	A	G	DNMT3A	W860R	Missense	ATG	ACG	2	0.0011652	1716.45	1.98063e-06	0.00459204	207.87	6200.39
	2	25457209	C	G	DNMT3A	W893S	Missense	TGG	TCG	2	0.00186876	1070.23	5.08302e-06	0.0108642	129.61	3866.04
	2	25463289	T	C	DNMT3A	Y735C	Missense	TAC	TGC	2	0.00338664	590.556	1.66123e-05	0.0320055	71.5191	2133.29
	2	25462068	A	G	DNMT3A	I780T	Missense	ATT	ACT	2	0.00422512	473.359	2.5787e-05	0.0473476	57.326	1709.94
	2	25458649	G	A	DNMT3A	Q842*	Nonsense	GCA	GTA	2	0.00673955	296.756	6.50853e-05	0.107265	35.9385	1071.98
	2	25458696	T	C	DNMT3A	.	Essential_Splice	TAG	TGG	2	0.00698266	286.424	6.98111e-05	0.112455	34.6873	1034.66
	2	25458669	G	A	DNMT3A	T835M	Missense	ACG	ATG	2	0.0196747	101.653	0.000532449	0.575776	12.3107	367.207
	2	25457176	G	A	DNMT3A	P904L	Missense	CCG	CTG	2	0.0298553	66.9898	0.001188	0.838713	8.11277	241.99
	2	25470516	G	A	DNMT3A	R320*	Nonsense	CCG	CTG	2	0.0298553	66.9898	0.001188	0.838713	8.11277	241.99
	2	25463248	G	A	DNMT3A	R749C	Missense	TCG	TTG	2	0.0528241	37.8615	0.00347075	1	4.5852	136.769
	2	209113112	C	A	IDH1	R132L	Missense	CGT	CTT	2	0.00291107	687.033	1.22931e-05	0.0244811	83.2029	2481.8
	2	209113113	G	T	IDH1	R132S	Missense	TCG	TAG	2	0.00874442	228.717	0.000108869	0.168273	27.6987	826.206
	12	25378647	T	G	KRAS	K117N	Missense	AAT	ACT	2	0.000670412	2983.24	6.56722e-07	0.00174433	361.284	10776.5
	12	25378647	T	A	KRAS	K117N	Missense	AAT	ATT	2	0.00111735	1789.94	1.82159e-06	0.00431456	216.771	6465.89
	12	25398285	C	G	KRAS	G12R	Missense	TGG	TCG	2	0.00186876	1070.23	5.08302e-06	0.0108642	129.61	3866.04
	12	25380285	G	A	KRAS	T58I	Missense	ACA	ATA	2	0.00700681	285.437	7.02894e-05	0.112455	34.5677	1031.1
	12	112888199	C	A	PTPN11	A72D	Missense	GCC	GAC	2	0.000232281	8610.28	7.89476e-08	0.00024268	1042.74	31103.3
	12	112888199	C	G	PTPN11	A72G	Missense	GCC	GGC	2	0.000486243	4113.17	3.45671e-07	0.000974935	498.124	14858.2
	12	112926249	C	G	PTPN11	A461G	Missense	GCT	GGT	2	0.000563987	3546.18	4.64927e-07	0.00125936	429.459	12810
	12	112926910	G	C	PTPN11	Q510H	Missense	AGT	ACT	2	0.00100367	1992.69	1.47032e-06	0.00369036	241.324	7198.27
	12	112888165	G	T	PTPN11	D61Y	Missense	TGA	TTA	2	0.00110687	1806.89	1.78764e-06	0.00429002	218.823	6527.12
	12	112926884	T	G	PTPN11	S502A	Missense	GTC	GGC	2	0.00117417	1703.33	2.0112e-06	0.00462372	206.281	6153
	12	112926884	T	C	PTPN11	S502P	Missense	GTC	GCC	2	0.00200259	998.704	5.83465e-06	0.0122788	120.948	3607.66
	12	112888220	A	G	PTPN11	Q79R	Missense	CAG	CGG	2	0.00274472	728.672	1.09342e-05	0.0221583	88.2456	2632.22
	12	112915455	T	C	PTPN11	F285S	Missense	GTT	GCT	2	0.00275675	725.493	1.10298e-05	0.0221877	87.8606	2620.73
	12	112888165	G	A	PTPN11	D61N	Missense	TGA	TAA	2	0.00614544	325.445	5.4219e-05	0.0913428	39.4129	1175.62
	2	198267360	T	G	SF3B1	K666T	Missense	AAG	ACG	2	0.00196559	1017.5	5.6217e-06	0.0119224	123.225	3675.58
	17	74733073	A	T	SRSF2	F57Y	Missense	TTC	TAC	2	0.000539236	3708.95	4.2505e-07	0.00118658	449.171	13398
	4	106197282	T	G	TET2	L1893R	Missense	CTC	CGC	2	0.00120079	1665.56	2.10325e-06	0.00479506	201.707	6016.59
	4	106157677	C	T	TET2	Q881*	Nonsense	CCA	CTA	2	0.00410796	486.86	2.43858e-05	0.0450774	58.961	1758.71
	4	106180790	G	T	TET2	C1294F	Missense	TGT	TTT	2	0.0044317	451.294	2.83513e-05	0.0513666	54.6538	1630.23
	4	106182940	C	T	TET2	Q1348*	Nonsense	GCA	GTA	2	0.00673955	296.756	6.50853e-05	0.107265	35.9385	1071.98
	4	106157527	C	T	TET2	Q831*	Nonsense	ACA	ATA	2	0.00700681	285.437	7.02894e-05	0.112455	34.5677	1031.1
	4	106157971	C	T	TET2	Q979*	Nonsense	ACA	ATA	2	0.00700681	285.437	7.02894e-05	0.112455	34.5677	1031.1
	4	106190860	C	T	TET2	H1401Y	Missense	TCA	TTA	2	0.00836925	238.97	9.98466e-05	0.156092	28.9404	863.242
	4	106180927	G	T	TET2	.	Essential_Splice	GGT	GTT	2	0.011892	168.18	0.000199345	0.295986	20.3674	607.525
	4	106164778	C	T	TET2	R1237*	Nonsense	GCG	GTG	2	0.0234971	85.1167	0.000750453	0.746578	10.308	307.471
	4	106190797	C	T	TET2	R1380C	Missense	CCG	CTG	2	0.0298553	66.9898	0.001188	0.838713	8.11277	241.99
	4	106193748	C	T	TET2	R1425*	Nonsense	TCG	TTG	2	0.0528241	37.8615	0.00347075	1	4.5852	136.769
	17	7578542	G	C	TP53	L130V	Missense	CCT	CGT	2	0.000730532	2737.73	7.79635e-07	0.00203136	331.552	9889.63
	17	7578204	A	C	TP53	S215R	Missense	GTG	GGG	2	0.000892114	2241.87	1.16206e-06	0.00297117	271.5	8098.39
	17	7578535	T	C	TP53	K132R	Missense	AAG	AGG	2	0.00209203	956.011	6.36558e-06	0.0132891	115.777	3453.44
	17	7577566	T	C	TP53	N239D	Missense	TAA	TGA	2	0.00291769	685.474	1.23488e-05	0.0244811	83.0141	2476.17
	17	7578442	T	C	TP53	Y163C	Missense	TAC	TGC	2	0.00338664	590.556	1.66123e-05	0.0320055	71.5191	2133.29
	17	7578492	C	T	TP53	W146*	Nonsense	GGG	GAG	2	0.00377202	530.22	2.05826e-05	0.0392213	64.2121	1915.34
	17	7577577	T	C	TP53	N235S	Missense	AAC	AGC	2	0.00379087	527.583	2.07877e-05	0.0392213	63.8927	1905.81
	17	7578437	G	A	TP53	Q165*	Nonsense	GCA	GTA	2	0.00673955	296.756	6.50853e-05	0.107265	35.9385	1071.98
	17	7578440	T	C	TP53	K164E	Missense	CAA	CGA	2	0.00730595	273.75	7.63461e-05	0.121435	33.1523	988.878
	17	7577547	C	T	TP53	G245D	Missense	GGC	GAC	2	0.00777007	257.398	8.62263e-05	0.136357	31.1721	929.81
	17	7577124	C	T	TP53	V272M	Missense	GGT	GAT	2	0.0476634	41.9609	0.00286926	1	5.08166	151.577
	21	44524456	G	T	U2AF1	S34Y	Missense	TCT	TAT	2	0.00161355	1239.5	3.79264e-06	0.00823484	150.109	4477.5
	21	44524453	C	A	U2AF1	R35L	Missense	CGG	CTG	2	0.00211555	945.383	6.50901e-06	0.0132891	114.49	3415.05

### Sheet: MDS_site_dNdS
	Table 10d | Site dN/dS in MDS
	chr	pos	ref	mut	gene	aachange	impact	ref3_cod	mut3_cod	freq	mu	dnds	pval	qval	CI_low	CI_high
	2	198266834	T	C	SF3B1	K700E	Missense	GAA	GGA	109	0.0290872	3747.36	0	0	3076.97	4520.43
	9	5073770	G	T	JAK2	V617F	Missense	TGT	TTT	29	0.0136567	2123.5	1.40361e-85	1.28e-80	1422.14	3049.7
	17	74732959	G	T	SRSF2	P95H	Missense	CCC	CAC	28	0.00927997	3017.25	5.83234e-87	7.97806e-82	2004.94	4360.77
	21	44514777	T	G	U2AF1	Q157P	Missense	CAG	CCG	25	0.00541867	4613.68	1.92126e-82	1.31405e-77	2985.73	6810.7
	17	74732959	G	A	SRSF2	P95L	Missense	CCC	CTC	21	0.0126311	1662.57	3.21469e-60	1.75895e-55	1029.16	2541.41
	15	90631934	C	T	IDH2	R140Q	Missense	CGG	CAG	21	0.0185342	1133.04	1.00427e-56	4.57914e-52	701.37	1731.97
	21	44524456	G	A	U2AF1	S34F	Missense	TCT	TTT	16	0.0159727	1001.71	9.51982e-43	3.25554e-38	572.565	1626.72
	17	74732959	G	C	SRSF2	P95R	Missense	CCC	CGC	14	0.00438221	3194.74	1.20458e-44	4.70786e-40	1746.59	5360.22
	2	198267360	T	C	SF3B1	K666R	Missense	AAG	AGG	12	0.00509715	2354.26	6.82461e-37	2.07453e-32	1216.48	4112.41
	2	25457242	C	T	DNMT3A	R882H	Missense	CGC	CAC	11	0.0210643	522.211	9.4012e-27	2.0684e-22	260.686	934.38
	2	198267371	G	C	SF3B1	H662Q	Missense	ACA	AGA	10	0.00316325	3161.31	2.88262e-32	7.88626e-28	1515.97	5813.76
	21	44514777	T	C	U2AF1	Q157R	Missense	CAG	CGG	10	0.00460743	2170.41	1.23729e-30	3.07725e-26	1040.79	3991.45
	2	209113112	C	T	IDH1	R132H	Missense	CGT	CAT	10	0.0363733	274.927	1.12991e-21	1.93201e-17	131.838	505.6
	2	198267491	C	A	SF3B1	E622D	Missense	AGT	ATT	8	0.00371122	2155.63	9.14741e-25	1.78754e-20	930.646	4247.44
	2	25457243	G	A	DNMT3A	R882C	Missense	CCG	CTG	8	0.0223581	357.813	1.56093e-18	2.1352e-14	154.478	705.034
	2	209113113	G	A	IDH1	R132C	Missense	TCG	TTG	8	0.0481967	165.987	7.11207e-16	8.84418e-12	71.6612	327.06
	2	198267491	C	G	SF3B1	E622D	Missense	AGT	ACT	7	0.0033401	2095.75	9.36927e-22	1.70883e-17	842.599	4318.04
	2	198267483	C	A	SF3B1	R625L	Missense	CGT	CTT	7	0.00962823	727.029	1.54103e-18	2.1352e-14	292.303	1497.96
	2	198267371	G	T	SF3B1	H662Q	Missense	ACA	AAA	6	0.00243327	2465.82	2.92009e-19	4.69929e-15	904.913	5367.06
	17	7577507	T	A	TP53	E258D	Missense	AAG	ATG	6	0.00266184	2254.08	5.00341e-19	7.60463e-15	827.207	4906.18
	11	119149002	T	A	CBL	W408R	Missense	CTG	CAG	5	0.00250837	1993.33	8.34069e-16	9.92107e-12	647.227	4651.76
	11	119148991	G	A	CBL	C404Y	Missense	TGT	TAT	5	0.0162587	307.527	9.43361e-12	9.5587e-08	99.8531	717.665
	4	106164914	G	A	TET2	R1282H	Missense	CGC	CAC	5	0.0210643	237.369	3.42949e-11	3.1912e-07	77.073	553.939
	12	25398284	C	T	KRAS	G12D	Missense	GGT	GAT	5	0.0211498	236.409	3.49938e-11	3.1912e-07	76.7615	551.701
	4	106180835	G	A	TET2	G1309D	Missense	GGT	GAT	5	0.0211498	236.409	3.49938e-11	3.1912e-07	76.7615	551.701
	2	198267484	G	A	SF3B1	R625C	Missense	CCG	CTG	5	0.0223581	223.633	4.61526e-11	4.07304e-07	72.613	521.885
	17	7577120	C	T	TP53	R273H	Missense	CGT	CAT	5	0.0363733	137.463	5.19811e-10	4.06314e-06	44.634	320.794
	2	198267359	C	G	SF3B1	K666N	Missense	AGA	ACA	4	0.000886726	4510.98	2.58964e-14	2.95197e-10	1229.09	11549.9
	2	198267360	T	G	SF3B1	K666T	Missense	AAG	ACG	4	0.00175934	2273.59	4.01026e-13	4.21972e-09	619.475	5821.28
	17	7578190	T	C	TP53	Y220C	Missense	TAT	TGT	4	0.00600836	665.739	5.4365e-11	4.64786e-07	181.392	1704.56
	4	106196771	C	T	TET2	Q1723*	Nonsense	GCA	GTA	4	0.0112788	354.647	6.72218e-10	5.10849e-06	96.6295	908.038
	4	106157845	C	T	TET2	Q937*	Nonsense	TCA	TTA	4	0.0122054	327.725	9.21167e-10	6.81116e-06	89.2939	839.105
	11	119148931	G	A	CBL	C384Y	Missense	TGT	TAT	4	0.0162587	246.021	2.89114e-09	1.9774e-05	67.0326	629.913
	20	31022592	C	T	ASXL1	R693*	Nonsense	GCG	GTG	4	0.0217273	184.1	9.17998e-09	5.64163e-05	50.161	471.369
	17	7577539	G	A	TP53	R248W	Missense	CCG	CTG	4	0.0223581	178.906	1.0288e-08	5.98851e-05	48.746	458.071
	2	198266606	C	G	SF3B1	A744P	Missense	GGC	GCC	3	0.00120723	2485.02	2.93852e-10	2.36447e-06	512.471	7262.29
	2	198267361	T	G	SF3B1	K666Q	Missense	TAA	TCA	3	0.00265528	1129.82	3.1233e-09	2.08408e-05	232.997	3301.83
	2	25468174	T	C	DNMT3A	N501S	Missense	AAT	AGT	3	0.00347687	862.846	7.00775e-09	4.56471e-05	177.94	2521.6
	11	119148930	T	C	CBL	C384R	Missense	ATG	ACG	3	0.00381836	785.678	9.27967e-09	5.64163e-05	162.026	2296.09
	2	198266494	T	C	SF3B1	D781G	Missense	GAT	GGT	3	0.00528148	568.023	2.45297e-08	0.000134217	117.14	1660
	4	106197285	T	C	TET2	I1894T	Missense	ATT	ACT	3	0.0072173	415.668	6.25053e-08	0.000335298	85.7208	1214.76
	4	106157167	C	T	TET2	Q711*	Nonsense	CCA	CTA	3	0.00832995	360.146	9.60191e-08	0.000486461	74.2708	1052.5
	17	74732960	G	T	SRSF2	P95T	Missense	CCC	CAC	3	0.00927997	323.277	1.32666e-07	0.00063675	66.6675	944.752
	4	106157119	C	T	TET2	Q695*	Nonsense	GCA	GTA	3	0.0112788	265.986	2.37824e-07	0.00110278	54.8526	777.323
	4	106190860	C	T	TET2	H1401Y	Missense	TCA	TTA	3	0.0122054	245.793	3.01174e-07	0.00137325	50.6885	718.313
	11	119148486	C	T	CBL	R343*	Nonsense	ACG	ATG	3	0.0155422	193.022	6.20321e-07	0.00257132	39.8058	564.093
	2	25463182	G	A	DNMT3A	R771*	Nonsense	GCG	GTG	3	0.0217273	138.075	1.68685e-06	0.00659268	28.4744	403.513
	11	119149251	G	A	CBL	R420Q	Missense	CGA	CAA	3	0.0243476	123.215	2.36903e-06	0.00879484	25.41	360.087
	4	106156729	C	T	TET2	R565*	Nonsense	TCG	TTG	3	0.0481967	62.245	1.80499e-05	0.0561147	12.8364	181.906
	4	106193748	C	T	TET2	R1425*	Nonsense	TCG	TTG	3	0.0481967	62.245	1.80499e-05	0.0561147	12.8364	181.906
	17	7576888	T	A	TP53	K320*	Nonsense	GAA	GTA	2	0.000494469	4044.74	1.22332e-07	0.000597635	489.837	14611
	4	106155946	G	T	TET2	E304*	Nonsense	TGA	TTA	2	0.000537714	3719.45	1.44661e-07	0.000682349	450.443	13435.9
	12	25378647	T	G	KRAS	K117N	Missense	AAT	ACT	2	0.000875445	2284.55	3.83361e-07	0.00171934	276.67	8252.59
	12	112915523	A	G	PTPN11	N308D	Missense	AAA	AGA	2	0.000889579	2248.26	3.95836e-07	0.00174666	272.274	8121.47
	12	25398262	C	G	KRAS	L19F	Missense	TGA	TCA	2	0.000968177	2065.74	4.68849e-07	0.002036	250.17	7462.15
	4	106164787	C	G	TET2	H1240D	Missense	CCA	CGA	2	0.001014	1972.39	5.14262e-07	0.00219831	238.866	7124.95
	21	44524456	G	T	U2AF1	S34Y	Missense	TCT	TAT	2	0.00147911	1352.16	1.0939e-06	0.00446671	163.753	4884.47
	17	7578542	G	C	TP53	L130V	Missense	CCT	CGT	2	0.00163265	1225	1.33266e-06	0.00528389	148.353	4425.12
	17	7577130	A	C	TP53	F270V	Missense	CTT	CGT	2	0.00201287	993.606	2.02513e-06	0.00769491	120.33	3589.25
	17	7578268	A	C	TP53	L194R	Missense	CTT	CGT	2	0.00201287	993.606	2.02513e-06	0.00769491	120.33	3589.25
	17	7578440	T	C	TP53	K164E	Missense	CAA	CGA	2	0.00240835	830.442	2.89832e-06	0.0104332	100.57	2999.84
	4	106182926	T	A	TET2	L1343Q	Missense	CTG	CAG	2	0.00250837	797.33	3.14384e-06	0.0110268	96.5604	2880.23
	11	119148919	T	C	CBL	L380P	Missense	CTA	CCA	2	0.00313281	638.405	4.90188e-06	0.0167632	77.3138	2306.14
	4	106197317	A	G	TET2	T1905A	Missense	AAC	AGC	2	0.00337398	592.771	5.68474e-06	0.0192004	71.7874	2141.29
	4	106180835	G	T	TET2	G1309V	Missense	GGT	GTT	2	0.00698155	286.469	2.42819e-05	0.074641	34.6928	1034.83
	2	25462068	A	G	DNMT3A	I780T	Missense	ATT	ACT	2	0.0072173	277.112	2.59454e-05	0.0788682	33.5596	1001.02
	4	106156687	C	T	TET2	Q551*	Nonsense	CCA	CTA	2	0.00832995	240.097	3.45361e-05	0.1027	29.0769	867.314
	2	198266713	C	T	SF3B1	G740E	Missense	GGA	GAA	2	0.0088327	226.431	3.88176e-05	0.112976	27.4219	817.948
	2	198267705	C	T	SF3B1	E592K	Missense	GGA	GAA	2	0.0088327	226.431	3.88176e-05	0.112976	27.4219	817.948
	15	90631838	C	T	IDH2	R172K	Missense	AGG	AAG	2	0.00923065	216.669	4.2383e-05	0.120783	26.2397	782.684
	2	198266714	C	T	SF3B1	G740R	Missense	AGG	AAG	2	0.00923065	216.669	4.2383e-05	0.120783	26.2397	782.684
	4	106157770	C	T	TET2	Q912*	Nonsense	ACA	ATA	2	0.0100669	198.67	5.03823e-05	0.140649	24.0599	717.666
	4	106157995	C	T	TET2	Q987*	Nonsense	ACA	ATA	2	0.0100669	198.67	5.03823e-05	0.140649	24.0599	717.666
	4	106157257	C	T	TET2	Q741*	Nonsense	GCA	GTA	2	0.0112788	177.324	6.31917e-05	0.174626	21.4747	640.554
	4	106197348	C	T	TET2	P1915L	Missense	CCC	CTC	2	0.0126311	158.34	7.91812e-05	0.210314	19.1757	571.977
	4	106197552	C	T	TET2	P1983L	Missense	CCC	CTC	2	0.0126311	158.34	7.91812e-05	0.210314	19.1757	571.977
	17	7577114	C	T	TP53	C275Y	Missense	TGT	TAT	2	0.0162587	123.011	0.000130877	0.32849	14.8972	444.357
	17	7577568	C	T	TP53	C238Y	Missense	TGT	TAT	2	0.0162587	123.011	0.000130877	0.32849	14.8972	444.357
	17	7578203	C	T	TP53	V216M	Missense	TGT	TAT	2	0.0162587	123.011	0.000130877	0.32849	14.8972	444.357
	4	106190855	G	A	TET2	C1399Y	Missense	TGT	TAT	2	0.0162587	123.011	0.000130877	0.32849	14.8972	444.357
	4	106180817	G	A	TET2	G1303D	Missense	GGT	GAT	2	0.0211498	94.5638	0.000220742	0.534429	11.4521	341.597
	17	7577091	G	A	TP53	R283C	Missense	GCG	GTG	2	0.0217273	92.0499	0.000232873	0.54922	11.1477	332.516
	17	7577121	G	A	TP53	R273C	Missense	GCG	GTG	2	0.0217273	92.0499	0.000232873	0.54922	11.1477	332.516
	20	31021250	C	T	ASXL1	R417*	Nonsense	CCG	CTG	2	0.0223581	89.4532	0.000246486	0.56904	10.8332	323.136
	12	112910785	G	A	PTPN11	R265Q	Missense	CGA	CAA	2	0.0243476	82.1435	0.000291918	0.644056	9.94796	296.731
	11	119155953	C	T	CBL	R540*	Nonsense	TCG	TTG	2	0.0481967	41.4966	0.00112586	1	5.02544	149.9
	17	7578212	G	A	TP53	R213*	Nonsense	TCG	TTG	2	0.0481967	41.4966	0.00112586	1	5.02544	149.9
